# Distribution and survival strategies of diazotrophs in the Arctic Ocean revealed by global-scale metagenomic analysis

**DOI:** 10.1101/2022.10.28.514325

**Authors:** Takuhei Shiozaki, Yosuke Nishimura, Susumu Yoshizawa, Hideto Takami, Koji Hamasaki, Amane Fujiwara, Shigeto Nishino, Naomi Harada

## Abstract

Nitrogen fixation is the major source of reactive nitrogen in the ocean and has been considered to occur specifically in low-latitude oligotrophic oceans. Recent studies have shown that nitrogen fixation also occurs in the polar regions and thus is a global process, although the physiological and ecological characteristics of polar diazotrophs are not yet known. Here, we successfully reconstructed genomes, including that of cyanobacterium UCYN-A (*Candidatus* ‘Atelocyanobacterium thalassa’), from metagenome data corresponding to 111 samples isolated from the Arctic Ocean. These diazotrophs were highly abundant in the Arctic Ocean (max., 1.28% of the total microbial community), suggesting that they have important roles in the Arctic ecosystem and biogeochemical cycles. Diazotrophs in the Arctic Ocean were either Arctic-specific or universal species. Arctic-specific diazotrophs, including Arctic UCYN-A, had unique gene sets (e.g., aromatics degradation) and/or a very small cell size (<0.2 µm), suggesting adaptations to Arctic-specific conditions. Universal diazotrophs were generally heterotrophs and commonly had the gene that encodes the cold-inducible RNA chaperone, which presumably makes their survival possible even in deep, cold waters and polar regions. Thus both types of diazotroph have physiological traits adaptable to their environments, which allow nitrogen fixation on a global scale.
