## Supplementary Data 1 for "Distribution and survival strategies of diazotrophs in the Arctic Ocean revealed by global-scale metagenomic analysis"

### Sheet: Supplementary Data 1
Supplementary Data 1 Summary of diazotroph genomes used in this study
														Number of cold-inducible proteins coding genes
genome name	number of contigs	bp length of largest contig	bp length of genome	%GC	N50	checkM %-completeness	checkM %-contamination	QS (completeness - 5 x contamination)	Novelty based on GTDB-Tk	GTDB-Tk classification	Reference/Assembly accession	growthpred minimum generation time	growthpred optimal growth temperature	aceE	aceF	cspA	deaD	dnaA	gyrA	hns	hscA	hscB	hupB	infA	infB	infC	lpxP	nusA	otsA	otsB	pnp	rnr	rbfA	recA	tig	ves	yhbH	Number of glycosyltransferase genes
Arc-UCYN-A2	5	463810	1480855	30.8	364024	74.28	0	74.28	none	d__Bacteria;p__Cyanobacteria;c__Cyanobacteriia;o__Cyanobacteriales;f__Microcystaceae;g__Atelocyanobacterium;s__Atelocyanobacterium thalassa_A	this study	3.25	54	0	1	0	1	0	2	0	0	0	2	1	1	1	0	1	0	0	1	2	1	1	1	0	0	23
Arc-Bactero-01	233	184863	4547501	44.82	42177	97.31	2.96	82.51	species	d__Bacteria;p__Bacteroidota;c__Bacteroidia;o__Bacteroidales;f__Prolixibacteraceae;g__Sunxiuqinia;s__	this study	4.15	35	1	4	1	1	1	1	0	0	0	2	1	1	1	0	1	0	1	1	1	1	1	1	0	0	33
Arc-Campylo-01	39	321978	2927409	28.31	173141	96.75	1.15	91	species	d__Bacteria;p__Campylobacterota;c__Campylobacteria;o__Campylobacterales;f__Arcobacteraceae;g__Arcobacter;s__	this study	3.28	37	1	1	2	1	1	1	0	0	0	1	1	1	1	0	1	0	0	1	1	1	1	1	0	1	27
Arc-Alpha-01	60	273182	3176728	62.48	101953	97.71	0.2	96.71	species	d__Bacteria;p__Proteobacteria;c__Alphaproteobacteria;o__Sphingomonadales;f__Sphingomonadaceae;g__Novosphingobium;s__	this study	7.3	33	1	4	3	1	1	1	0	0	0	1	2	1	1	0	1	1	1	1	1	1	1	1	0	1	38
Arc-Gamma-01	103	126450	3213714	68.4	51380	97.56	1.22	91.46	species	d__Bacteria;p__Proteobacteria;c__Gammaproteobacteria;o__Immundisolibacterales;f__Immundisolibacteraceae;g__Immundisolibacter;s__	this study	11.99	42	1	5	1	1	1	1	1	1	1	1	1	1	1	0	1	1	2	1	1	1	1	1	0	1	57
Arc-Gamma-02	105	241222	4141498	37.32	71554	93.87	0.36	92.07	species	d__Bacteria;p__Proteobacteria;c__Gammaproteobacteria;o__Enterobacterales;f__Psychromonadaceae;g__Psychromonas;s__	this study	0.99	27	1	1	2	1	1	1	0	1	1	1	1	1	1	1	1	0	0	2	0	1	0	0	0	0	34
Arc-Gamma-03	122	170584	3744037	53.89	48657	96.39	0.42	94.29	species	d__Bacteria;p__Proteobacteria;c__Gammaproteobacteria;o__Pseudomonadales;f__Saccharospirillaceae;g__Oceanobacter;s__	this study	2.47	29	1	1	4	1	1	1	0	0	0	1	1	1	1	0	1	0	0	1	2	1	1	0	0	0	13
Arc-Gamma-04	257	95825	3771623	53.69	26473	91.8	1.29	85.35	species	d__Bacteria;p__Proteobacteria;c__Gammaproteobacteria;o__Pseudomonadales;f__Nitrincolaceae;g__Motiliproteus;s__	this study	2.64	38	3	2	4	1	1	1	0	1	1	2	1	1	1	1	1	0	0	1	0	1	2	0	0	0	14
Arc-Myxo	742	28592	3766005	63.59	6279	84.55	1.61	76.5	genus	d__Bacteria;p__Myxococcota;c__UBA9042;o__JABWCM01;f__JABWCM01;g__;s__	this study	22.53	25	0	2	1	1	1	2	0	0	0	1	1	1	1	0	1	0	0	0	0	0	0	0	0	0	25
Ca Richelia exalis	322	46823	3098804	34.39	12831	88.4	2.25	77.15	species	d__Bacteria;p__Cyanobacteria;c__Cyanobacteriia;o__Cyanobacteriales;f__Nostocaceae;g__Richelia;s__	Delmont et al., 2022	4.58	48	0	2	0	1	0	2	0	0	0	1	1	1	1	0	1	0	0	1	1	1	0	2	0	1	25
Richelia intracellularis	340	68430	3046011	33.91	10991	89.3	0.33	87.65	none	d__Bacteria;p__Cyanobacteria;c__Cyanobacteriia;o__Cyanobacteriales;f__Nostocaceae;g__Richelia;s__Richelia intracellularis	Delmont et al., 2022	4.59	50	0	1	0	1	2	2	0	1	0	1	1	1	1	0	0	0	0	1	2	1	1	1	0	1	20
Trichodesmium erythraeum	638	52584	6773488	33.74	14701	97.09	1.93	87.44	none	d__Bacteria;p__Cyanobacteria;c__Cyanobacteriia;o__Cyanobacteriales;f__Microcoleaceae;g__Trichodesmium;s__Trichodesmium erythraeum	Delmont et al., 2022	6.67	46	0	1	0	1	1	2	0	2	0	0	1	1	0	0	1	0	0	1	1	0	1	1	0	0	75
Trichodesmium thiebautii pop Atlantic	1136	23425	5948726	35.18	5703	81.25	2.88	66.85	species	d__Bacteria;p__Cyanobacteria;c__Cyanobacteriia;o__Cyanobacteriales;f__Microcoleaceae;g__Trichodesmium;s__	Delmont et al., 2022	4.44	48	0	2	0	1	0	2	0	0	0	1	1	1	0	0	0	0	0	1	0	0	0	0	0	1	70
Trichodesmium thiebautii pop India	1394	27582	6834732	35.33	5176	86.44	2.62	73.34	species	d__Bacteria;p__Cyanobacteria;c__Cyanobacteriia;o__Cyanobacteriales;f__Microcoleaceae;g__Trichodesmium;s__	Delmont et al., 2022	4.64	47	0	1	0	0	1	2	0	1	0	1	1	1	1	0	1	0	0	0	0	1	1	0	0	1	91
UCYN-A1	44	189925	1422642	30.97	51922	72.39	0.35	70.64	none	d__Bacteria;p__Cyanobacteria;c__Cyanobacteriia;o__Cyanobacteriales;f__Microcystaceae;g__Atelocyanobacterium;s__Atelocyanobacterium thalassa	Delmont et al., 2022	3.67	51	0	1	0	0	1	1	0	0	1	1	0	1	2	0	1	0	0	1	2	1	0	1	0	1	65
UCYN-A2	46	142136	1459650	30.76	44130	72.53	0.22	71.43	none	d__Bacteria;p__Cyanobacteria;c__Cyanobacteriia;o__Cyanobacteriales;f__Microcystaceae;g__Atelocyanobacterium;s__Atelocyanobacterium thalassa_A	Delmont et al., 2022	3.17	54	0	1	1	0	0	1	0	1	0	2	1	1	0	0	1	0	0	0	0	1	1	0	0	1	80
Crocosphaera watsonii	517	59452	4746277	37.54	11374	97.16	1.09	91.71	none	d__Bacteria;p__Cyanobacteria;c__Cyanobacteriia;o__Cyanobacteriales;f__Microcystaceae;g__Crocosphaera;s__Crocosphaera watsonii	Delmont et al., 2022	4.7	45	0	1	0	0	0	0	0	1	1	2	0	1	1	0	1	0	0	1	1	0	0	1	0	1	78
Crocosphaera chwakensis CCY0110	163	246579	5880532	36.69	81955	99.78	0.22	98.68	none	d__Bacteria;p__Cyanobacteria;c__Cyanobacteriia;o__Cyanobacteriales;f__Microcystaceae;g__Crocosphaera;s__Crocosphaera chwakensis	GCA_000169335.1	3.95	45	0	1	0	1	0	2	0	0	0	2	1	1	1	0	1	0	0	1	1	1	1	1	0	0	20
Crocosphaera subtropica ATCC51142	6	4934271	5460377	37.94	4934271	99.96	0	99.96	none	d__Bacteria;p__Cyanobacteria;c__Cyanobacteriia;o__Cyanobacteriales;f__Microcystaceae;g__Crocosphaera;s__Crocosphaera subtropica	GCA_000017845.1	5.03	45	0	1	0	1	0	2	0	0	0	2	1	1	1	0	1	0	0	1	2	1	2	1	0	0	18
Alpha-01	123	126226	3686005	61.91	47029	98.26	1.45	91.01	genus	d__Bacteria;p__Proteobacteria;c__Alphaproteobacteria;o__Parvibaculales;f__Parvibaculaceae;g__;s__	Delmont et al., 2022	8.88	32	0	1	2	0	2	1	0	0	0	1	1	2	1	0	1	1	2	1	1	1	1	1	0	1	27
Alpha-02	74	367134	6383944	65.92	230894	99.2	1.04	94	none	d__Bacteria;p__Proteobacteria;c__Alphaproteobacteria;o__Rhodobacterales;f__Rhodobacteraceae;g__Marinibacterium;s__Marinibacterium sp003217735	Delmont et al., 2022	3.88	24	0	1	1	0	0	1	1	0	0	0	0	0	0	0	0	0	0	1	1	1	0	1	0	1	48
Alpha-03	28	473949	3709445	46.23	195801	97.01	0.66	93.71	species	d__Bacteria;p__Proteobacteria;c__Alphaproteobacteria;o__Rhodospirillales;f__Terasakiellaceae;g__Terasakiella;s__	Delmont et al., 2022	2.77	27	0	1	2	1	1	0	0	0	0	1	0	1	1	0	1	0	0	1	1	1	1	1	0	2	29
Alpha-04	62	296877	4109363	63.63	124888	98.9	0.51	96.35	none	d__Bacteria;p__Proteobacteria;c__Alphaproteobacteria;o__Sphingomonadales;f__Sphingomonadaceae;g__Novosphingobium;s__Novosphingobium indicum	Delmont et al., 2022	4.2	26	1	2	3	1	2	1	0	0	0	1	2	0	0	0	0	0	0	0	0	0	1	0	0	1	29
Alpha-05	415	42110	3632756	62.98	11388	91.68	2.7	78.18	genus	d__Bacteria;p__Proteobacteria;c__Alphaproteobacteria;o__Rhizobiales;f__Hyphomicrobiaceae;g__;s__	Delmont et al., 2022	9.04	33	2	2	2	0	2	2	0	0	0	2	1	1	1	0	1	0	1	1	1	1	1	1	0	1	41
Alpha-06	554	23947	3055297	62.54	6164	77.95	1.96	68.15	species	d__Bacteria;p__Proteobacteria;c__Alphaproteobacteria;o__Caulobacterales;f__Hyphomonadaceae;g__Hirschia;s__	Delmont et al., 2022	13.38	27	0	3	5	0	2	1	1	0	0	0	0	1	0	0	1	1	1	1	0	1	1	1	0	1	36
Alpha-07	566	52497	5091268	65.8	11478	89.05	4.21	68	none	d__Bacteria;p__Proteobacteria;c__Alphaproteobacteria;o__Rhodobacterales;f__Rhodobacteraceae;g__Marinibacterium;s__Marinibacterium sp002709405	Delmont et al., 2022	5.34	22	0	0	3	1	1	2	0	0	0	2	1	1	0	0	0	0	0	0	1	1	2	1	0	0	41
Alpha-08	745	38172	4489486	67.43	6922	79.95	1.27	73.6	none	d__Bacteria;p__Proteobacteria;c__Alphaproteobacteria;o__Rhizobiales;f__Xanthobacteraceae;g__Xanthobacter;s__Xanthobacter autotrophicus	Delmont et al., 2022	12.35	31	1	2	1	2	2	2	0	0	0	1	1	0	1	0	1	0	0	0	1	0	0	0	0	0	39
Beta-01	359	69893	4373544	66.97	17072	93.28	1.58	85.38	species	d__Bacteria;p__Proteobacteria;c__Gammaproteobacteria;o__Burkholderiales;f__Rhodocyclaceae;g__Denitromonas;s__	Delmont et al., 2022	3.27	37	1	1	4	1	1	0	0	1	1	1	1	1	0	0	1	0	0	0	0	0	1	1	0	1	41
Delta-01	128	178142	5064361	46.01	68575	97.62	1.23	91.47	species	d__Bacteria;p__Desulfobacterota;c__Desulfobulbia;o__Desulfobulbales;f__Desulfobulbaceae;g__Desulfobulbus_A;s__	Delmont et al., 2022	12.55	35	1	1	4	1	0	1	0	0	0	3	1	1	1	0	1	0	0	1	0	1	1	0	0	0	52
Delta-02	204	129448	3320668	52.68	23790	98.45	1.15	92.7	none	d__Bacteria;p__Desulfobacterota;c__Desulfovibrionia;o__Desulfovibrionales;f__Desulfovibrionaceae;g__Pseudodesulfovibrio;s__Pseudodesulfovibrio profundus	Delmont et al., 2022	4.9	35	0	0	1	2	2	1	0	0	0	3	1	1	1	0	1	1	0	1	1	1	1	1	0	1	55
Delta-03	87	1036416	7887974	60.8	176005	95.16	1.94	85.46	family	d__Bacteria;p__Myxococcota;c__Polyangia;o__Polyangiales;f__;g__;s__	Delmont et al., 2022	5.24	31	1	1	0	2	1	2	0	1	1	1	0	1	0	0	1	0	0	0	1	1	1	1	0	1	49
Delta-04	7	843853	3818525	43.78	607176	98.82	0	98.82	species	d__Bacteria;p__Desulfobacterota;c__Desulfovibrionia;o__Desulfovibrionales;f__Desulfovibrionaceae;g__Maridesulfovibrio;s__	Delmont et al., 2022	2.18	32	0	0	1	2	1	1	0	0	0	2	2	1	1	0	1	0	0	1	1	1	1	1	0	1	52
Delta-05	405	99761	5995730	53.15	20964	98.28	1.94	88.58	none	d__Bacteria;p__Desulfobacterota;c__Desulfobacteria;o__Desulfobacterales;f__Desulfobacteraceae;g__Desulfobacter;s__Desulfobacter sp003538835	Delmont et al., 2022	3.17	28	0	1	5	0	2	0	0	0	0	0	0	0	0	0	0	0	0	0	0	0	1	0	0	1	27
Delta-06	11	519418	3255840	52.14	427568	94.08	0	94.08	species	d__Bacteria;p__Desulfobacterota;c__Desulfovibrionia;o__Desulfovibrionales;f__Desulfovibrionaceae;g__Pseudodesulfovibrio;s__	Delmont et al., 2022	4.55	37	0	0	0	1	2	1	0	0	0	2	1	1	1	0	1	1	0	1	1	1	1	1	0	1	45
Delta-07	43	368335	3734491	54.37	146534	91.72	0	91.72	species	d__Bacteria;p__Desulfobacterota;c__Desulfovibrionia;o__Desulfovibrionales;f__Desulfovibrionaceae;g__Pseudodesulfovibrio;s__	Delmont et al., 2022	5.75	30	0	0	1	1	2	1	0	0	0	2	0	1	1	0	1	0	0	1	1	1	1	0	0	1	62
Delta-08	413	74221	4683240	46.91	14783	93.96	3.39	77.01	genus	d__Bacteria;p__Desulfobacterota;c__Desulfobulbia;o__Desulfobulbales;f__Desulfocapsaceae;g__;s__	Delmont et al., 2022	10.57	41	1	2	5	1	1	1	0	0	0	2	1	1	1	0	1	0	0	0	1	0	0	1	0	1	43
Epsilon-01	167	66782	2840689	28.41	24042	97.17	6.03	67.02	species	d__Bacteria;p__Campylobacterota;c__Campylobacteria;o__Campylobacterales;f__Arcobacteraceae;g__Halarcobacter;s__	Delmont et al., 2022	3.7	36	1	1	2	1	1	1	0	0	0	1	0	1	1	0	1	0	0	1	1	1	1	1	0	1	21
Epsilon-02	164	36255	1632629	28.39	12387	71.31	1.85	62.06	species	d__Bacteria;p__Campylobacterota;c__Campylobacteria;o__Campylobacterales;f__Arcobacteraceae;g__Halarcobacter;s__	Delmont et al., 2022	4.39	37	1	1	0	1	1	1	0	0	0	0	0	1	1	0	1	0	0	1	1	1	1	0	0	0	7
Gamma-01	110	162231	4469063	52.43	57949	99.35	1.67	91	none	d__Bacteria;p__Proteobacteria;c__Gammaproteobacteria;o__Pseudomonadales;f__Saccharospirillaceae;g__UBA2009;s__UBA2009 sp002706025	Delmont et al., 2022	1.65	29	0	0	3	1	1	1	0	1	0	1	1	0	1	0	0	0	0	0	2	0	1	1	0	2	17
Gamma-02	26	552365	3347571	47.94	244846	98.92	0.86	94.62	genus	d__Bacteria;p__Proteobacteria;c__Gammaproteobacteria;o__Pseudomonadales;f__Cellvibrionaceae;g__;s__	Delmont et al., 2022	3.02	37	1	1	4	1	1	1	0	0	0	3	1	1	1	0	1	0	0	1	2	1	1	1	0	1	24
Gamma-03	30	752077	5532770	54.02	493769	98.89	2.76	85.09	none	d__Bacteria;p__Proteobacteria;c__Gammaproteobacteria;o__Pseudomonadales;f__Ketobacteraceae;g__Ketobacter;s__Ketobacter sp002471665	Delmont et al., 2022	3.55	34	1	1	4	1	0	1	0	0	0	1	1	1	0	0	1	0	0	1	1	1	1	0	0	1	41
Gamma-04	22	490084	3519070	54.97	247516	98.61	1.26	92.31	none	d__Bacteria;p__Proteobacteria;c__Gammaproteobacteria;o__Pseudomonadales;f__Saccharospirillaceae;g__Oleibacter;s__Oleibacter sp002298335	Delmont et al., 2022	1.57	32	1	1	3	1	1	1	0	0	0	2	1	1	1	0	1	0	0	1	2	1	1	1	0	2	20
Gamma-05	41	463981	4532140	64.06	179393	99.86	0.78	95.96	none	d__Bacteria;p__Proteobacteria;c__Gammaproteobacteria;o__Pseudomonadales;f__Pseudomonadaceae;g__Pseudomonas_A;s__Pseudomonas_A stutzeri	Delmont et al., 2022	1.43	49	1	3	6	1	0	1	0	1	1	1	1	0	1	0	0	0	0	0	1	0	1	1	0	1	29
Gamma-06	44	285623	4203397	53.2	143455	98.7	0.73	95.05	none	d__Bacteria;p__Proteobacteria;c__Gammaproteobacteria;o__Pseudomonadales;f__Saccharospirillaceae;g__UBA2009;s__UBA2009 sp002314145	Delmont et al., 2022	1.62	29	1	1	4	1	1	0	0	0	0	2	1	1	1	0	1	0	0	1	2	1	0	1	0	1	16
Gamma-07	75	406045	3921490	56.7	79111	100	0.5	97.5	none	d__Bacteria;p__Proteobacteria;c__Gammaproteobacteria;o__Pseudomonadales;f__Nitrincolaceae;g__Marinobacterium;s__Marinobacterium litorale	Delmont et al., 2022	1.24	47	1	2	4	0	1	1	0	1	1	1	1	1	1	0	1	0	0	1	1	1	1	1	0	1	21
Gamma-08	67	240056	4169142	53.08	85146	97.69	0.77	93.84	none	d__Bacteria;p__Proteobacteria;c__Gammaproteobacteria;o__Pseudomonadales;f__Saccharospirillaceae;g__Oceanobacter;s__Oceanobacter sp002723385	Delmont et al., 2022	2.02	32	1	1	3	1	1	0	0	0	0	2	1	1	0	0	1	0	0	1	2	1	1	1	0	0	26
Gamma-09	138	113605	4291755	52.51	48897	98.58	0.93	93.93	none	d__Bacteria;p__Proteobacteria;c__Gammaproteobacteria;o__Pseudomonadales;f__Saccharospirillaceae;g__UBA2009;s__UBA2009 sp002706025	Delmont et al., 2022	1.71	29	0	0	3	0	1	0	0	1	0	1	1	1	0	0	1	0	0	1	2	1	1	1	0	2	14
Gamma-10	432	30972	2845058	49.28	7708	86.09	1.81	77.04	none	d__Bacteria;p__Proteobacteria;c__Gammaproteobacteria;o__Granulosicoccales;f__Granulosicoccaceae;g__UBA5861;s__UBA5861 sp002432635	Delmont et al., 2022	14.42	33	1	3	4	1	1	1	0	1	1	0	1	1	1	0	1	0	0	2	1	1	1	1	0	1	17
Gamma-11	51	270857	3611393	51.96	103455	98.56	0.75	94.81	species	d__Bacteria;p__Proteobacteria;c__Gammaproteobacteria;o__Pseudomonadales;f__Saccharospirillaceae;g__Oceanobacter;s__	Delmont et al., 2022	2.5	32	1	1	4	1	1	1	0	0	0	2	1	1	1	0	1	0	0	1	2	1	1	1	0	1	25
Gamma-12	46	491415	4058316	58.59	123903	92.59	1.79	83.64	none	d__Bacteria;p__Proteobacteria;c__Gammaproteobacteria;o__Pseudomonadales;f__Ketobacteraceae;g__Ketobacter;s__Ketobacter sp002701845	Delmont et al., 2022	4.6	40	1	1	2	1	1	1	0	0	0	1	1	1	1	0	1	0	0	1	1	1	1	1	0	1	29
Gamma-13	44	449219	5329212	52.83	198829	97.46	1.96	87.66	none	d__Bacteria;p__Proteobacteria;c__Gammaproteobacteria;o__Pseudomonadales;f__Ketobacteraceae;g__Ketobacter;s__Ketobacter sp002708905	Delmont et al., 2022	1.85	35	0	0	3	1	1	1	0	0	0	2	1	0	1	0	0	0	0	0	1	0	1	1	0	1	25
Gamma-14	61	294930	4012458	58.19	80115	81.22	2.22	70.12	species	d__Bacteria;p__Proteobacteria;c__Gammaproteobacteria;o__Granulosicoccales;f__Granulosicoccaceae;g__UBA7957;s__	Delmont et al., 2022	3.05	36	1	1	2	1	1	0	1	0	0	0	1	0	1	0	0	0	0	0	2	0	0	0	0	0	43
Gamma-15	121	147167	3842600	57.84	52013	96.09	2.54	83.39	none	d__Bacteria;p__Proteobacteria;c__Gammaproteobacteria;o__Pseudomonadales;f__Oleiphilaceae;g__Marinobacter;s__Marinobacter sp002707215	Delmont et al., 2022	1.81	44	1	1	5	0	1	0	1	0	0	2	1	1	1	0	2	0	0	1	1	1	1	0	0	1	30
Plankto-01	93	289447	5944578	49.97	90599	97.73	0	97.73	none	d__Bacteria;p__Planctomycetota;c__Phycisphaerae;o__Phycisphaerales;f__Phycisphaeraceae;g__UBA7800;s__UBA7800 sp002480565	Delmont et al., 2022	6.81	12	0	0	1	1	2	1	0	0	0	1	0	1	0	0	1	0	0	1	0	1	0	0	0	1	61
Plankto-02	106	197662	5101725	62.07	66532	93.18	0	93.18	genus	d__Bacteria;p__Planctomycetota;c__Phycisphaerae;o__Phycisphaerales;f__Phycisphaeraceae;g__;s__	Delmont et al., 2022	13.64	19	0	0	1	1	1	1	0	0	0	0	1	0	0	0	0	0	0	1	0	0	1	0	0	2	49
Plankto-03	81	356848	5360505	52.59	97897	95.45	0	95.45	none	d__Bacteria;p__Planctomycetota;c__Phycisphaerae;o__Phycisphaerales;f__Phycisphaeraceae;g__UBA7800;s__UBA7800 sp002704825	Delmont et al., 2022	7.01	13	0	0	0	1	1	2	0	0	0	0	1	1	0	0	1	0	0	0	1	1	0	1	0	1	57
Verruco-01	402	123795	7319729	50.74	25874	92.96	3.41	75.91	family	d__Bacteria;p__Verrucomicrobiota;c__Lentisphaeria;o__JABSQK01;f__;g__;s__	Delmont et al., 2022	5.05	29	0	1	1	0	0	1	0	0	0	0	1	0	0	0	0	0	0	1	1	0	0	1	0	1	54
Verruco-02	403	110569	5800323	46.43	21210	92.09	3.18	76.19	family	d__Bacteria;p__Verrucomicrobiota;c__Lentisphaeria;o__Victivallales;f__;g__;s__	Delmont et al., 2022	6.04	25	0	0	0	0	1	1	0	0	0	0	1	0	0	0	0	0	0	1	1	0	1	1	0	1	59
Verruco-03	43	233612	4639032	52.11	147537	79.22	2.06	68.92	species	d__Bacteria;p__Verrucomicrobiota;c__Kiritimatiellae;o__Kiritimatiellales;f__Pontiellaceae;g__UBA5540;s__	Delmont et al., 2022	6.37	23	0	1	0	0	0	1	0	0	0	1	2	0	1	0	0	0	0	1	0	0	1	1	0	2	58
