## Supplementary Data 2 for "Distribution and survival strategies of diazotrophs in the Arctic Ocean revealed by global-scale metagenomic analysis"

### Sheet: Supplementary Data 2a
Supplementary Data 2a The nifH sequence of Arctic MAGs
Genome	nifH sequence
Arc-UCYN-A2	ATGCGTCAAATTGCATTCTACGGAAAAGGCGGTATCGGTAAATCTACCACATCTCAAAACACCATCGCAGCATTATCTGAAAACAACCGTATCATGATCGTTGGTTGTGACCCTAAAGCAGATTCCACCCGTTTAATGTTGCACTGTAAAGCACAAACCACTGTTTTACATTTAGCTGCAGAAAGAGGAACTGTAGAAGATATTGAACTTGACGAAGTAGTAATTCCTGGTTACAACAACGTTTTATGTGTTGAATCTGGTGGTCCTGAGCCCGGAGTTGGATGTGCTGGTCGTGGTATTATTACTGCTATCAACTTTCTTGAAGAAGAAGGTGCTTACGAAAATCTAGATTTCGTATCTTACGATGTATTAGGAGACGTTGTTTGTGGTGGTTTCGCT…
Arc-Bactero	ATGAGAAAGATCGCTATTTACGGGAAAGGTGGAATTGGTAAATCAACCACAACCCAAAACACCATTGCCGGATTGGTCGAAGCCGGCAAAAAGGTAAAGATTGTTGGATGTGACCCAAAAGCCGACTCCACCCGATTGCTGTTGGGTGGATTGGCACAAAAAACGGTGTTGGACACCCTTCGCGAAGAAGGCGAAGATGTTGAGTTGGAAGATATCGTCAAGGCTGGATATGGTGGTGTACGCTGTGTCGAATCAGGTGGCCCTGAGCCAGGAGTAGGCTGTGCCGGCCGTGGGATCATTACCGCCATTAACCTGTTGGAGCAGTTGGGCGCATGGGACGACAAGTTTGAAATTGATTACACCTTTTATGATGTGTTGGGAGATGTGGTTTGTGGTGGT…
Arc-Campylo	ATGTCAGATTTAAGACAAATAGCGTTTTACGGAAAAGGTGGGATTGGTAAATCAACTACATCTCAAAACACATTAGCAGCAATGTGTCATTACTATGGAAAGAAAATTTTAATCGTTGGTTGTGATCCAAAAGCGGATTCAACAAGATTAATCTTACACGAAAAAGCACAATGTACAATTATGCAATTAGCTAGTGAAGCTGGAACTGTTGAAGATCTAGAATTAGAAGATGTATGTAAACCAGGTGCTGGTGAATTTCACCCAGAAAATAATGACATAACTGAAGGTTATATTAACTGTACTGAATCAGGTGGTCCTGAGCCAGGTGTTGGTTGTGCGGGTAGAGGGGTTATTACTGCAATTAATTTCCTAGAAGAAGAAGGTGCTTATACTGATGAA…
Arc-Alpha	ATGTCACTTCGTCAAATCGCCTTCTACGGCAAGGGGGGCATCGGAAAGTCCACCACGTCGCAGAACACGCTTGCTGCGCTTGCCGATCTCGGTCAGCGCATCCTGATCGTCGGCTGCGACCCCAAGGCTGACTCCACCCGCCTCATGCTGCACGCCAAGGCCCAGGACACGATCCTCAGCCTCGCTGCCGAAGCCGGCTCCGTCGAGGACCTCGAGATCGAGGACGTGATGCGGATCGGTTACAAGGATATCCGTTGCGTTGAATCCGGTGGTCCGGAGCCGGGCGTCGGCTGCGCCGGCCGCGGCGTTATCACCTCGATCAACTTCCTCGAGGAAAACGGTGCCTATGAAGACATCGACTACGTTTCCTACGACGTGCTCGGTGACGTGGTCTGCGGC…
Arc-Gamma-01	ATGTCTGGACTGCGGCAAATCGCGTTTTACGGCAAAGGTGGAATCGGCAAGTCCACCACCTCCCAAAACACCCTGGCGGCGCTGGCGGATCTGGGTCAGCGCATTCTGATCGTCGGCTGTGATCCGAAGGCCGACTCCACGCGCCTGATCCTGCACTCGAAGGCACAGGACACCATCCTGTCGCTGGCGGCCGAGGCCGGGACCGTGGAGGACCTGGAACTCGAAGACGTGATGAAGATCGGCTACAAGGACATCCGCTGCGTGGAGTCCGGTGGCCCGGAACCGGGCGTCGGCTGCGCCGGCCGCGGTGTGATCACCTCCATCAACTTCCTGGAAGAGGAAGGCGCCTACGAGGACATCGACTACGTGTCCTACGACGTGCTCGGTGACGTGGTGTGC…
Arc-Gamma-02	ATGGCTATTCGTCAATGTGCAATTTATGGTAAAGGTGGTATCGGTAAATCAACTACAACACAAAACCTTGTAGCAGCATTAGCTGAATTAAAACAAAAAGTAATGATTATCGGTTGTGATCCTAAAGCCGATTCTACCCGTCTTATTTTACATTCAAAAATGCAAAATACTATTATGGAGATGGCTGCTGAAGCCGGTTCTGTTGAAGATCTTGAATTAGAAGATGTATTACTAACAGGTTACGGTGACGTTAAATGTGTTGAATCTGGTGGTCCTGAGCCAGGTGTGGGTTGTGCTGGTCGTGGTGTTATTACAGCGATTAACTTCTTAGAAGAAGAAGGTGCTTACACCGATGATTTAGATTTTGTTTTCTATGACGTATTGGGTGATGTGGTATGT…
Arc-Gamma-03	ATGGCTATGCGTCAATGCGCCATTTATGGCAAAGGCGGTATCGGTAAGTCCACTACCACTCAGAACCTGGTGGCTGCTCTGGCAGAAGCTGGCAAAAAAGTAATGATTGTTGGCTGCGATCCAAAAGCAGACTCCACTCGTTTGATCCTTCACTCCAAAGCTCAGAACACCATCATGGAGATGGCTGCTGAAGCGGGCACTGTGGAAGATCTGGAACTGGAAGACGTACTGAAAAGTGGTTACGGAGACATCCGTTGCGTTGAGTCCGGTGGTCCAGAGCCCGGTGTTGGTTGTGCCGGTCGCGGTGTCATCACAGCGATCAACTTCCTCGAAGAAGAAGGTGCTTACGAAGACGATCTGGACTTCGTGTTCTACGACGTACTGGGTGATGTTGTGTGT…
Arc-Gamma-04	ATGGCATTACGTCAATGTGCAATCTACGGCAAAGGTGGTATCGGCAAGTCTACCACCACCCAAAACCTGGTAGCGGCGCTAGCCGAAGCCGGTAAAAAAGTAATGATCGTCGGCTGTGACCCCAAGGCCGACTCCACCCGTCTGATCCTGCACTCCAAGGCTCAAACCTCGGTGATGGAGATGGCTGCTGAGTTGGGTACCGTTGAAGACCTCGAATTGGAAGATGTGCTTCAAGTCGGATACAAGGATATCAAATGTGTTGAGTCTGGCGGCCCTGAGCCAGGTGTGGGTTGTGCTGGCCGAGGTGTAATCACCGCGATCAACTTCCTTGAAGAGGAAGGCGCCTACACCGACGATTTGGACTTCGTGTTCTACGACGTTCTAGGGGATGTGGTCTGT…
Arc-Myxo	ATGAAGCGAATCGCATTCTATGGCAAAGGCGGCATTGGAAAGTCCACTATTTCCACGAGCGCAAGCCTGGTGATGGCCCGCATGGGCCACCGGGTGCTCCACGTGGGGTGTGATCCCAAGCACGACTCTTCGCTCGTCCTCGTGAAGGACCCGCAGAAGTTCAAGACCGTGATCGACCAGGTCTTCGGCGACGCAGACGATCTGGACCGTGAAGACCTGATCATGGAGGGCATCGAAGGGATCGAATGCGTCGAGTCCGGCGGACCGGAGGCCGGCCAGGGCTGCGGCGGGCGCGCCGTCTCGCGATCCTTCGAAGTCTTCGAGGACGTCGACCTCGTCGACGAAAACAAATATGACGTGGCCGTCTACGACGTGCTGGGCGACGTGGTCTGCGGAGGA…

### Sheet: Supplementary Data 2b
Supplementary Data 2b Compatibility between nifH primers and nifH of Arctic MAGs
Genome	DVV	F2	IGK3	NifH3	NifH4	PolF	PolR	R6	Ueda19F	Ueda407R	nifH1	nifH2
Arc-UCYN-A2	TRUE	TRUE	TRUE	TRUE	TRUE	FALSE	FALSE	TRUE	TRUE	TRUE	TRUE	TRUE
Arc-Bactero	TRUE	TRUE	TRUE	TRUE	FALSE	FALSE	FALSE	TRUE	TRUE	TRUE	TRUE	TRUE
Arc-Campylo	TRUE	TRUE	TRUE	TRUE	TRUE	FALSE	FALSE	TRUE	TRUE	TRUE	TRUE	TRUE
Arc-Alpha	TRUE	TRUE	TRUE	TRUE	TRUE	TRUE	TRUE	TRUE	TRUE	TRUE	TRUE	TRUE
Arc-Gamma-01	TRUE	TRUE	TRUE	TRUE	TRUE	FALSE	TRUE	TRUE	TRUE	TRUE	TRUE	TRUE
Arc-Gamma-02	TRUE	TRUE	TRUE	TRUE	FALSE	FALSE	FALSE	TRUE	TRUE	TRUE	TRUE	TRUE
Arc-Gamma-03	TRUE	TRUE	TRUE	TRUE	FALSE	FALSE	FALSE	TRUE	TRUE	TRUE	TRUE	TRUE
Arc-Gamma-04	TRUE	TRUE	TRUE	TRUE	FALSE	FALSE	TRUE	TRUE	TRUE	TRUE	TRUE	TRUE
Arc-Myxo	FALSE	FALSE	TRUE	FALSE	TRUE	FALSE	FALSE	FALSE	TRUE	FALSE	FALSE	FALSE
