## Supplementary Data 4 for "Distribution and survival strategies of diazotrophs in the Arctic Ocean revealed by global-scale metagenomic analysis"

### Sheet: Supplementary Data 4
Supplementary Data 4 Summary of UCYN-A genomes used in this study
Genome name	subclade	Location	Assembly level	number of contigs	bp length of genome	N50	Assembly accession	Reference	nifH sequence
Arc-UCYN-A2	A2	67.1705 N, 0.4423 E	Contig	5	1480855	364024	-	this study	ATGCGTCAAATTGCATTCTACGGAAAAGGCGGTATCGGTAAATCTACCACATCTCAAAACACCATCGCAGCATTATCTGAAAACAACCGTATCATGATCGTTGGTTGTGACCCTAAAGCAGATTCCACCCGTTTAATGTTGCACTGTAAAGCACAAACCACTGTTTTACATTTAGCTGCAGAAAGAGGAACTGTAGAAGATATTGAACTTGACGAAGTAGTAATTCCTGGTTACAACAACGTTTTATGTGTTGAATCTGGTGGTCCTGAGCCCGGAGTTGGATGTGCTGGTCGTGGTATTATTACTGCTATCAACTTTCTTGAAGAAGAAGGTGCTTACGAAAATCTAGATTTCGTATCTTACGATGTATTAGGAGACGTTGTTTGTGGTGGTTTCGCT…
UCYN-A2_Delmont	A2	47.1863 S, 58.2902 W	Contig	46	1459650	44130	-	Delmont et al., 2022	CAAGAAATCTACATCGTTACTTCTGGTGAAATGATGGCAATGTACGCTGCTAACAACATTGCACGAGGTATTCTTAAATATGCTCACACCGGTGGTGTTCGTTTAGGCGGTTTGATCTGTAACAGCCGTAATGTTAACTGTGAAGCTGAGTTAATTACAGAATTAGCTTCTCGTCTTGGTACTCAAATGATTCACTTCGTACCTCGTAGTAAACAGGTACAAGAAGCTGAATTACGTCGTATGACAGTTATTGAGTATACTCCTAACCATCCTCAAGCTGATGAGTACCGTACTCTAGCTAACAAAATCCAAAACAACGAAATGTTCATCGTTCCTACTCCTATCTCAATGGAAGAACTTGAAGAACTACTAGTTGACTTTGGTATTCTTGGTGGTGAA…
CPSB-1	A2	35.5171 N, 133.9374 E	Complete Genome	-	1491611	-	GCA_020885515.1	Suzuki et al., 2021	ATGCGTCAAATTGCATTCTACGGAAAAGGCGGTATCGGTAAATCTACCACATCTCAAAACACCATCGCAGCATTATCTGAAAACAACCGTATCATGATCGTTGGTTGTGACCCTAAAGCAGATTCCACCCGTTTAATGTTGCACTGTAAAGCACAAACCACTGTTTTACATTTAGCTGCAGAAAGAGGAACTGTAGAAGATATTGAACTTGACGAAGTAGTAATTCCTGGTTACAACAACGTTTTATGTGTTGAATCTGGTGGTCCTGAGCCCGGAGTTGGATGTGCTGGTCGTGGTATTATTACTGCTATCAACTTTCTTGAAGAAGAAGGTGCTTACGAAAATCTAGATTTCGTATCTTACGATGTATTAGGAGACGTTGTTTGTGGTGGTTTCGCT…
SIO64986	A2	32.87 N, 117.25 W	Contig	52	1485499	73988	GCA_000737945.1	Bombar et al., 2014	ATGCGTCAAATTGCATTCTACGGAAAAGGCGGTATCGGTAAATCTACCACATCTCAAAACACCATCGCAGCATTATCTGAAAACAACCGTATCATGATCGTTGGTTGTGACCCTAAAGCAGATTCCACCCGTTTAATGTTGCACTGTAAAGCACAAACCACTGTTTTACATTTAGCTGCAGAAAGAGGAACTGTAGAAGATATTGAACTTGACGAAGTAGTAATTCCTGGTTACAACAACGTTTTATGTGTTGAATCTGGTGGTCCTGAGCCCGGAGTTGGATGTGCTGGTCGTGGTATTATTACTGCTATCAACTTTCTTGAAGAAGAAGGTGCTTACGAAAATCTAGATTTCGTATCTTACGATGTATTAGGAGACGTTGTTTGTGGTGGTTTCGCT…
ALOHA_A2.5_9	A1	22.75 N, 158 W	Scaffold	47	1489669	62232	GCA_022450625.1	Mende et al., 2017	not detected
UCYN-A1_Delmont	A1	21.4788 S, 56.8291 E	Contig	44	1422642	51922	-	Delmont et al., 2022	ATGCGTCAAATTGCATTCTACGGAAAAGGCGGTATCGGTAAATCTACCACATCTCAAAATACTATCGCAGCATTATCTGAAAACAACCGCATCATGATCGTTGGTTGTGACCCTAAAGCAGATTCCACACGTCTAATGTTGCATTGTAAAGCACAAACCACTGTTTTACATTTAGCTGCAGAAAGAGGAACTGTAGAAGATATTGAACTTGATGAAGTAGTAATTCCTGGCTATAACAACGTTTTATGCGTTGAGTCCGGTGGTCCTGAGCCTGGAGTTGGATGTGCTGGTCGTGGTATTATTACTGCTATCAACTTCCTTGAAGAAGAAGGTGCTTACGAAAACCTAGATTTCGTATCTTATGATGTATTAGGAGACGTTGTTTGTGGTGGTTTCGCT…
ALOHA	A1	22.75 N, 158 W	Complete Genome	-	1443806	-	GCA_000025125.1	Zehr et al., 2008	ATGCGTCAAATTGCATTCTACGGAAAAGGCGGTATCGGTAAATCTACCACATCTCAAAATACTATCGCAGCATTATCTGAAAACAACCGCATCATGATCGTTGGTTGTGACCCTAAAGCAGATTCCACACGTCTAATGTTGCATTGTAAAGCACAAACCACTGTTTTACATTTAGCTGCAGAAAGAGGAACTGTAGAAGATATTGAACTTGATGAAGTAGTAATTCCTGGCTATAACAACGTTTTATGCGTTGAGTCCGGTGGTCCTGAGCCTGGAGTTGGATGTGCTGGTCGTGGTATTATTACTGCTATCAACTTCCTTGAAGAAGAAGGTGCTTACGAAAACCTAGATTTCGTATCTTATGATGTATTAGGAGACGTTGTTTGTGGTGGTTTCGCT…
Suzuki, S. et al. Unstable relationship between Braarudosphaera bigelowii (=Chrysochromulina parkeae) and its nitrogen-fixing endosymbiont. Front. Plant Sci. 12, 749895 (2021).
Mende, D.R. et al. Environmental drivers of a microbial genomic transition zone in the ocean's interior. Nat. microbiol. 2, 1367-1373 (2017).
Zehr, J.P. et al. Globally distributed uncultivated oceanic N2-fixing cyanobacteria lack oxygenic photosystem II. Science 322, 1110-1112 (2008).
