## Supplementary Data 5 for "Distribution and survival strategies of diazotrophs in the Arctic Ocean revealed by global-scale metagenomic analysis"

### Sheet: Supplementary Data 5
Supplementary Data 5 Primers and TaqMan probes for qPCR on the nifH gene
Target	Forward primer 5'---3'	Probe 5'---3'	Reverse primer 5'---3'	Reference
UCYN-A2	GGTTACAACAACGTTTTATGTGTTGA	TCTGGTGGTCCTGAGCCCGGA	ACCACGACCAGCACATCCA	Thompson et al. 2014
Arc-Bactero	ATTGCTGTTGGGTGGATTG	AAACGGTGTTGGACACCCTTCGC	ACAGCGTACACCACCATATC	this study
Arc-Alpha	CGCAGAGAAGATCCACAACAAC	TCGGGCAACGGCATCATCCCGAC	ATGATGCCGTGCTCCATGAG	this study
Arc-Gamma-01	CGAAGAAGATTCACGGCAAC	CAAGGGAATCATCCCGACGCCCATCAC	TCGATGGTCTTCATCACGC	this study
C. chwakensis	TCGCAAAATCGAGAATAACACCAAC	TCCTACTCCTATCACGATGGAAGAACTCGAA	TTCACCACCGAGGATACCGAAG	this study
Alpha-02	ATTCCACCCGCCTGATCCTCAATTCC	AGGCGCAGGACACCGTGCTGCACC	GCATTTGATGTCCTTGAAGCCGACC	this study
Alpha-04	TATGCGCCTGAAAGCAACC	CGAGTACCGCGAGCTGGCCCAGA	TCTTCCAGTTCGTCCATCG	this study
Thompson, A. et al. Genetic diversity of the unicellular nitrogen-fixing cyanobacteria UCYN-A and its prymnesiophyte host. Environ Microbiol. 16, 3238-3249 (2014)
